# Comparison of spatial transcriptomics technologies using tumor cryosections

**DOI:** 10.1101/2024.04.03.586404

**Authors:** Anne Rademacher, Alik Huseynov, Michele Bortolomeazzi, Sina Jasmin Wille, Sabrina Schumacher, Pooja Sant, Denise Keitel, Konstantin Okonechnikov, David R. Ghasemi, Kristian W. Pajtler, Jan-Philipp Mallm, Karsten Rippe

## Abstract

**Background:** Spatial transcriptomics (*ST*) technologies are revolutionizing our understanding of intra-tumor heterogeneity and the tumor microenvironment by revealing single-cell molecular profiles within their spatial tissue context. The rapid evolution of *ST* methods, each with unique features, presents a challenge in selecting the most appropriate technology for specific research objectives. Here, we compare four imaging-based *ST* methods – RNAscope HiPlex, Molecular Cartography, MERFISH/Merscope, and Xenium – together with sequencing-based *ST* (Visium). These technologies were used to study cryosections of medulloblastoma with extensive nodularity (MBEN), a tumor chosen for its distinct microanatomical features.

**Results:** Our analysis reveals that automated imaging-based *ST* methods are well suited to delineating the intricate MBEN microanatomy, capturing cell-type-specific transcriptome profiles. We devise approaches to compare the sensitivity and specificity of the different methods together with their unique attributes to guide method selection based on the research aim. Furthermore, we demonstrate how reimaging of slides after the *ST* analysis can markedly improve cell segmentation accuracy and integrate additional transcript and protein readouts to expand the analytical possibilities and depth of insights.

**Conclusions:** This study highlights key distinctions between various *ST* technologies and provides a set of parameters for evaluating their performance. Our findings aid in the informed choice of *ST* methods and delineate approaches for enhancing the resolution and breadth of spatial transcriptomic analyses, thereby contributing to advancing *ST* applications in solid tumor research.
