## Supplementary dataset 1 for "Comparison of spatial transcriptomics technologies using tumor cryosections"

### Sheet: MC
AIF1
AQP4
ASTN1
BMPR1B
BOC
CA10
CCR7
CD14
CD163
CD19
CD37
CD4
CD44
CD69
CD83
CFAP44
CNTN2
CNTNAP5
COL1A2
CTLA4
DCAF4
DCN
DDX31
DIAPH3
DRAXIN
DSCAM
EGFR
EOMES
EPHA5
EPHA8
ERBB4
ESRRG
EZH2
FCGR3A
FOXJ1
FOXP2
FP104
FP111
FP124
FP125
FP128
FP15
FP34
FP39
FP40
FP42
FP49
FP51
FP63
FP65
FP66
FP7
FP72
FP75
FP83
FP85
FP89
FP9
FP92
FP97
FP99
GABRA5
GFI1
GFI1B
GLI1
GLI2
GLRA1
GPC5
GRIA2
GRIN2B
GRM8
HBA2
HBG1
HHIP
HS6ST3
IGDCC3
IGF1
IGFBP7
IL4
ITGAM
KHDRBS2
KIRREL2
LAMA2
LHX9
LMX1A
MEIS2
MIR4435-2HG
MKI67
MOG
MYC
MYCN
NCAM1
NCAM2
NCKAP5
NNAT
NPAS3
NRXN3
OLIG2
OTX2
PBX3
PLEKHA7
POU5F1B
PRDM6
PTCH1
PTPRC
PTPRO
QKI
RALYL
RBFOX3
RIT2
SEMA6A
SLC35F3
SRC
SV2B
TLL1
TMEM108
TMEM119
TMEM132D
TNC
TOP2A
TRPC3
TRPM3
TUBB4A
TULP1
ZFHX3

### Sheet: Merscope
AIF1
APOD
AQP4
ASTN1
ATOH1
BCAS1
Blank-1
Blank-10
Blank-11
Blank-12
Blank-13
Blank-14
Blank-15
Blank-16
Blank-17
Blank-18
Blank-19
Blank-2
Blank-20
Blank-21
Blank-22
Blank-23
Blank-24
Blank-25
Blank-26
Blank-27
Blank-28
Blank-29
Blank-3
Blank-30
Blank-31
Blank-32
Blank-33
Blank-34
Blank-35
Blank-36
Blank-37
Blank-38
Blank-39
Blank-4
Blank-40
Blank-5
Blank-6
Blank-7
Blank-8
Blank-9
BMPR1B
BOC
BRAF
C5AR1
CA10
CCR7
CD14
CD163
CD19
CD274
CD37
CD4
CD40
CD44
CD69
CD74
CD83
CDH5
CDKN1A
CDKN2A
CFAP44
CNTN2
CNTNAP5
COL1A2
CTLA4
CX3CR1
DCAF4
DCN
DDX31
DIAPH3
DLL3
DRAXIN
DSCAM
EGFR
EIF2AK3
EOMES
EPHA5
EPHA8
ERBB4
ESRRG
EZH2
FCGR2A
FCGR3A
FOXJ1
FOXP2
GABRA5
GFI1
GFI1B
GLI1
GLI2
GLRA1
GPC5
GPR17
GPR68
GRIA2
GRIN2B
GRM8
GYPA
HBG1
HCAR3
HHIP
HLA-A
HLA-B
HLA-C
HLA-DPA1
HLA-DPB1
HLA-DRA
HLA-DRB1
HS6ST3
IGDCC3
IGF1
IGFBP7
IL4
ITGAM
KCNH8
KHDRBS2
KIRREL2
LAMA2
LHFPL3
LHX9
LMX1A
LRRC4C
MEIS2
MIR4435-2HG
MKI67
MOG
MRC1
MYC
MYCN
NCAM1
NCAM2
NCKAP5
NNAT
NPAS3
NRXN3
OLIG2
OPCML
OTX2
PAX6
PBX3
PCDH15
PDCD1LG2
PDGFRA
PLEKHA7
POU5F1B
PPP1R17
PRDM6
PTCH1
PTPRC
PTPRO
PTPRZ1
QKI
RALYL
RBFOX3
RFTN2
RIT2
SEMA6A
SLC35F3
SNTG1
SRC
SV2B
TLL1
TMEM108
TMEM119
TMEM132D
TNC
TNR
TOP2A
TRIM9
TRPC3
TRPM3
TULP1
VTCN1
ZFHX3

### Sheet: Xenium
ABCC9
ADAMTS12
ADAMTS16
ADAMTS3
ADRA1A
ADRA1B
AIF1
ALK
ANGPT1
ANK1
ANKRD18A
ANO3
ANXA1
APOE
APP
AQP4
ARHGAP24
ASTN1
ATP2C2
B4GALNT1
BCAN
BMPR1B
BOC
BRINP3
BTBD11
C1QL3
C1orf162
CA10
CALCRL
CAPG
CAPN3
CAV1
CCK
CCL4
CCL5
CCNA1
CCNB2
CCR7
CD14
CD163
CD19
CD2
CD36
CD37
CD3G
CD4
CD44
CD48
CD52
CD68
CD69
CD83
CD86
CDH1
CDH12
CDH4
CDH6
CDK1
CEMIP
CEMIP2
CENPF
CFAP44
CHODL
CLDN11
CNDP1
CNTN2
CNTNAP3B
CNTNAP5
COL12A1
COL1A2
COL25A1
CORO1A
CRHBP
CRYM
CSPG4
CTLA4
CTNNA3
CTSH
CTSS
CUX2
CX3CR1
CXCL14
CXCR4
CYTIP
DCAF4
DCN
DDR2
DDX31
DIAPH3
DNER
DRAXIN
DSCAM
DeprecatedCodeword_0160
DeprecatedCodeword_0171
DeprecatedCodeword_0196
DeprecatedCodeword_0304
DeprecatedCodeword_0318
DeprecatedCodeword_0344
DeprecatedCodeword_0373
EFHD1
EGFR
ELOVL2
EOMES
EPHA5
EPHA8
ERBB3
ERBB4
ERMN
ESRRG
EYA4
EZH2
FASLG
FBLN1
FCER1G
FCGR1A
FCGR3A
FGFR2
FGFR3
FILIP1
FLT1
FOXJ1
FOXP2
FSTL4
GABRA5
GAD1
GAD2
GAS2L3
GFI1
GFI1B
GJA1
GLI1
GLI2
GLRA1
GNLY
GPC5
GPNMB
GPR183
GPR34
GRIA2
GRIN2B
GRM8
GZMA
HBG1
HES1
HHATL
HHIP
HILPDA
HLA-DMB
HLA-DQA1
HS3ST2
HS3ST4
HS6ST3
HTR2A
HTR2C
IDH1
IDH2
IDO1
IFITM3
IGDCC3
IGF1
IGFBP3
IGFBP4
IGFBP5
IGFBP7
IL4
IL7R
ITGA8
ITGAM
ITGAX
ITGB2
KCNH5
KHDRBS2
KIRREL2
KIT
KLF2
KLF4
KLK6
KLRB1
LAMA2
LAMP5
LHX6
LHX9
LMX1A
LOX
LRRK1
LRRK2
LY86
LYPD6
LYPD6B
LYVE1
MAG
MAL
MCTP2
MEIS2
MEPE
MGST1
MIR4435-2HG
MKI67
MOBP
MOG
MS4A6A
MYC
MYCN
MYO16
MYO5B
MYRF
NCAM1
NCAM2
NCKAP5
NCSTN
NDST4
NES
NKG7
NNAT
NOTCH1
NPAS3
NPFFR2
NPNT
NPY1R
NR2F2
NR4A2
NRP1
NRXN3
NTNG1
NTNG2
NWD2
NXPH2
NegControlCodeword_0500
NegControlCodeword_0501
NegControlCodeword_0502
NegControlCodeword_0503
NegControlCodeword_0504
NegControlCodeword_0505
NegControlCodeword_0506
NegControlCodeword_0507
NegControlCodeword_0508
NegControlCodeword_0509
NegControlCodeword_0510
NegControlCodeword_0511
NegControlCodeword_0512
NegControlCodeword_0513
NegControlCodeword_0514
NegControlCodeword_0515
NegControlCodeword_0516
NegControlCodeword_0517
NegControlCodeword_0518
NegControlCodeword_0519
NegControlCodeword_0520
NegControlCodeword_0521
NegControlCodeword_0522
NegControlCodeword_0523
NegControlCodeword_0524
NegControlCodeword_0525
NegControlCodeword_0526
NegControlCodeword_0527
NegControlCodeword_0528
NegControlCodeword_0529
NegControlCodeword_0530
NegControlCodeword_0531
NegControlCodeword_0532
NegControlCodeword_0533
NegControlCodeword_0534
NegControlCodeword_0535
NegControlCodeword_0536
NegControlCodeword_0537
NegControlCodeword_0538
NegControlCodeword_0539
NegControlCodeword_0540
NegControlProbe_00002
NegControlProbe_00003
NegControlProbe_00004
NegControlProbe_00009
NegControlProbe_00012
NegControlProbe_00013
NegControlProbe_00014
NegControlProbe_00016
NegControlProbe_00017
NegControlProbe_00019
NegControlProbe_00022
NegControlProbe_00024
NegControlProbe_00025
NegControlProbe_00031
NegControlProbe_00033
NegControlProbe_00034
NegControlProbe_00035
NegControlProbe_00039
NegControlProbe_00041
NegControlProbe_00042
OLIG1
OLIG2
OPALIN
OTOGL
OTX2
P2RY12
P2RY13
PAX6
PBX3
PCNA
PCSK1
PCSK6
PDGFD
PDGFRA
PECAM1
PHLDB2
PLCE1
PLCH1
PLD5
PLEKHA7
POSTN
POU5F1B
POU6F2
PRDM6
PROX1
PSEN1
PSEN2
PSENEN
PTCH1
PTCHD4
PTPRC
PTPRO
PTPRZ1
PVALB
QKI
RALYL
RASGRP1
RBFOX3
RELN
RFTN1
RGS10
RGS16
RIT2
RNASET2
RNF144B
RORB
ROS1
RSPO2
RXFP1
RYR3
S100A4
SAMD5
SDK1
SEMA5A
SEMA6A
SERPINA3
SFRP2
SLC17A6
SLC17A7
SLC24A3
SLC26A4
SLC35F3
SLIT3
SNCG
SNTB2
SORCS1
SOX10
SOX11
SOX2
SOX4
SOX9
SPHKAP
SPI1
SPON1
SRC
SST
ST18
STAT3
STK32B
STXBP2
SULF1
SV2B
SYNPR
TAC1
TACR1
TENM1
TESPA1
TGFB1
TGFB2
TGFBI
THBS1
THEMIS
THSD4
THSD7B
TLL1
TMEM108
TMEM119
TMEM132C
TMEM132D
TMIGD3
TNC
TOP2A
TP53
TPH2
TRAC
TREM2
TRHDE
TRIL
TRPC3
TRPC5
TRPC6
TRPM3
TSHZ2
TTYH1
TUBB4A
TULP1
UGT8
UNC5B
UnassignedCodeword_0001
UnassignedCodeword_0005
UnassignedCodeword_0007
UnassignedCodeword_0009
UnassignedCodeword_0012
UnassignedCodeword_0013
UnassignedCodeword_0015
UnassignedCodeword_0020
UnassignedCodeword_0021
UnassignedCodeword_0023
UnassignedCodeword_0024
UnassignedCodeword_0027
UnassignedCodeword_0028
UnassignedCodeword_0031
UnassignedCodeword_0036
UnassignedCodeword_0039
UnassignedCodeword_0041
UnassignedCodeword_0043
UnassignedCodeword_0044
UnassignedCodeword_0045
UnassignedCodeword_0054
UnassignedCodeword_0055
UnassignedCodeword_0056
UnassignedCodeword_0058
UnassignedCodeword_0059
UnassignedCodeword_0062
UnassignedCodeword_0063
UnassignedCodeword_0066
UnassignedCodeword_0067
UnassignedCodeword_0068
UnassignedCodeword_0071
UnassignedCodeword_0075
UnassignedCodeword_0078
UnassignedCodeword_0079
UnassignedCodeword_0080
UnassignedCodeword_0086
UnassignedCodeword_0093
UnassignedCodeword_0095
UnassignedCodeword_0097
UnassignedCodeword_0098
UnassignedCodeword_0100
UnassignedCodeword_0103
UnassignedCodeword_0109
UnassignedCodeword_0116
UnassignedCodeword_0117
UnassignedCodeword_0118
UnassignedCodeword_0124
UnassignedCodeword_0127
UnassignedCodeword_0128
UnassignedCodeword_0129
UnassignedCodeword_0136
UnassignedCodeword_0139
UnassignedCodeword_0140
UnassignedCodeword_0143
UnassignedCodeword_0146
UnassignedCodeword_0150
UnassignedCodeword_0153
UnassignedCodeword_0156
UnassignedCodeword_0161
UnassignedCodeword_0164
UnassignedCodeword_0167
UnassignedCodeword_0169
UnassignedCodeword_0172
UnassignedCodeword_0173
UnassignedCodeword_0179
UnassignedCodeword_0185
UnassignedCodeword_0190
UnassignedCodeword_0192
UnassignedCodeword_0194
UnassignedCodeword_0195
UnassignedCodeword_0205
UnassignedCodeword_0208
UnassignedCodeword_0209
UnassignedCodeword_0213
UnassignedCodeword_0217
UnassignedCodeword_0224
UnassignedCodeword_0225
UnassignedCodeword_0231
UnassignedCodeword_0233
UnassignedCodeword_0235
UnassignedCodeword_0236
UnassignedCodeword_0238
UnassignedCodeword_0245
UnassignedCodeword_0247
UnassignedCodeword_0251
UnassignedCodeword_0252
UnassignedCodeword_0254
UnassignedCodeword_0260
UnassignedCodeword_0272
UnassignedCodeword_0274
UnassignedCodeword_0277
UnassignedCodeword_0281
UnassignedCodeword_0290
UnassignedCodeword_0291
UnassignedCodeword_0293
UnassignedCodeword_0295
UnassignedCodeword_0314
UnassignedCodeword_0317
UnassignedCodeword_0321
UnassignedCodeword_0345
UnassignedCodeword_0346
UnassignedCodeword_0366
UnassignedCodeword_0368
UnassignedCodeword_0370
UnassignedCodeword_0376
UnassignedCodeword_0381
UnassignedCodeword_0393
UnassignedCodeword_0401
UnassignedCodeword_0404
UnassignedCodeword_0405
UnassignedCodeword_0406
UnassignedCodeword_0411
UnassignedCodeword_0412
UnassignedCodeword_0414
UnassignedCodeword_0419
UnassignedCodeword_0420
UnassignedCodeword_0429
UnassignedCodeword_0432
UnassignedCodeword_0436
UnassignedCodeword_0445
UnassignedCodeword_0448
UnassignedCodeword_0452
UnassignedCodeword_0453
UnassignedCodeword_0460
UnassignedCodeword_0471
UnassignedCodeword_0478
UnassignedCodeword_0480
UnassignedCodeword_0484
VCAN
VIP
VWC2L
WIF1
ZBBX
ZDHHC23
ZFHX3

### Sheet: RNAscope
LAMA2
NRXN3
GLI1
TRPM3
PTCH1
DIAPH3
PLEKHA7
PBX3
CNTN2
RBFOX3

### Sheet: Shared 96 genes
AIF1
AQP4
ASTN1
BMPR1B
BOC
CA10
CCR7
CD14
CD163
CD19
CD37
CD4
CD44
CD69
CD83
CFAP44
CNTN2
CNTNAP5
COL1A2
CTLA4
DCAF4
DCN
DDX31
DIAPH3
DRAXIN
DSCAM
EGFR
EOMES
EPHA5
EPHA8
ERBB4
ESRRG
EZH2
FCGR3A
FOXJ1
FOXP2
GABRA5
GFI1
GFI1B
GLI1
GLI2
GLRA1
GPC5
GRIA2
GRIN2B
GRM8
HHIP
HS6ST3
IGDCC3
IGF1
IGFBP7
IL4
ITGAM
KHDRBS2
LAMA2
LHX9
LMX1A
MIR4435-2HG
MEIS2
MKI67
MOG
MYC
MYCN
NCAM1
NCAM2
NCKAP5
NNAT
NPAS3
NRXN3
OLIG2
OTX2
PBX3
PLEKHA7
POU5F1B
PRDM6
PTCH1
PTPRC
PTPRO
QKI
RALYL
RBFOX3
RIT2
SEMA6A
SLC35F3
SRC
SV2B
TLL1
TMEM108
TMEM119
TMEM132D
TNC
TOP2A
TRPC3
TRPM3
TULP1
ZFHX3
