## Supplementary dataset 2 for "Comparison of spatial transcriptomics technologies using tumor cryosections"

### Sheet: mc_266
Genes	Autocorrelation	Expression	NNN (pixel)
AIF1	0.0371667	6227	4.86144
AQP4	0.0322641	16344	0.995132
ASTN1	0.052309	36211	3.6433
BMPR1B	0.0601834	12914	4.86144
BOC	0.00312565	76	82.8489
CA10	0.380658	124488	1.56129
CCR7	0.015557	82	14.3659
CD14	0.0186702	24303	1.35914
CD163	0.0304314	9030	1.61525
CD19	0.00755628	474	32.5779
CD37	0.0514405	8290	2.71127
CD4	0.0498164	18329	2.18197
CD44	0.0747781	23605	3.71576
CD69	0.00224632	2	1421.49
CD83	0.084814	10404	6.17155
CFAP44	0.0116798	6196	9.66493
CNTN2	0.237993	69316	1.70697
CNTNAP5	0.120597	37292	2.56695
COL1A2	0.109409	175857	0.703665
CTLA4	0.00485513	210	3.24594
DCAF4	0.0134906	10384	7.47242
DCN	0.0953479	78181	1.07781
DDX31	0.0369689	28308	4.14
DIAPH3	0.038298	3903	3.53452
DRAXIN	0.0637969	26185	3.312
DSCAM	0.19665	8070	6.67555
EGFR	0.0713936	48899	2.79429
EOMES	0.123885	13329	3.52643
EPHA5	0.0318691	515	22.8805
EPHA8	0.0391411	4465	6.70686
ERBB4	0.0223024	999	21.4899
ESRRG	0.116324	4031	8.88896
EZH2	0.0730698	26939	3.61181
FCGR3A	0.00957763	470	15.2398
FOXJ1	0.00357518	209	60.6656
FOXP2	0.384826	27299	3.14688
FP104	0.00729034	193	48.5733
FP111	0.00273903	22	202.349
FP124	0.00202252	4	585.774
FP128	0.00493736	102	71.0579
FP15	0.00337258	35	150.479
FP34	0.00902372	408	32.8126
FP39	0.00207201	3	324.859
FP40	0.0022832	8	150.24
FP42	0.00141682	26	238.759
FP49	0.00196885	4	321.89
FP51	0.00194589	11	164.754
FP63	0.00351641	29	162.018
FP65	0.0272154	434	25.53
FP66	0.00390633	21	129.48
FP7	0.00211776	5	586.867
FP72	0.00190561	5	212.065
FP75	0.00153503	15	238.452
FP83	0.00326148	103	64.2227
FP85	0.00213352	2	524.464
FP89	0.00311582	27	111.415
FP9	0.00126907	16	305.259
FP92	0.00208842	1	461.748
FP97	0.0124604	548	31.9901
FP99	0.0020722	1	1659.04
GABRA5	0.288762	19818	3.28022
GFI1	0.00544984	402	31.365
GFI1B	0.00207262	1	1198.25
GLI1	0.202984	8706	5.54753
GLI2	0.427638	47369	2.41007
GLRA1	0.0208656	670	22.6173
GPC5	0.0690927	3056	10.4962
GRIA2	0.07975	381619	0.925732
GRIN2B	0.0379247	2067	13.5282
GRM8	0.060777	5037	8.97955
HHIP	0.467311	49070	1.98306
HS6ST3	0.109851	2983	9.38501
IGDCC3	0.00584408	154	54.1521
IGF1	0.0249058	2426	10.3168
IGFBP7	0.0925612	60025	0.839421
IL4	0.00286622	210	61.4143
ITGAM	0.0143303	1828	9.46684
KHDRBS2	0.00330937	80	97.8955
LAMA2	0.121167	43811	2.07
LHX9	0.00231137	11	230.209
LMX1A	0.00384784	324	41.2754
MEIS2	0.0772712	39751	3.51832
MIR4435-2HG	0.15466	4407	6.76763
MKI67	0.0871057	44259	0.995132
MOG	0.00231874	68	109.769
MYC	0.021274	5349	8.45862
MYCN	0.181046	18652	4.5707
NCAM1	0.481995	662576	0.780646
NCAM2	0.0748364	16527	5.382
NCKAP5	0.0346252	1462	17.6516
NNAT	0.169722	53165	1.75645
NPAS3	0.0188619	2162	12.7174
NRXN3	0.622734	64428	1.57344
OLIG2	0.0252682	751	16.8885
OTX2	0.00261258	43	92.9282
PBX3	0.00730869	1900	18.5532
PLEKHA7	0.00666032	609	31.5803
POU5F1B	0.0117006	1100	23.1601
PRDM6	0.0115378	722	28.7149
PTCH1	0.526071	84823	1.81511
PTPRC	0.0353091	8753	1.52426
PTPRO	0.118506	14787	5.11345
QKI	0.0388292	173048	1.66174
RALYL	0.304485	27314	3.72855
RBFOX3	0.643343	206990	1.30189
RIT2	0.0361632	831	19.8111
SEMA6A	0.0358881	6867	8.93916
SLC35F3	0.0221456	2719	13.2624
SRC	0.0413998	9557	7.17202
SV2B	0.581674	49542	2.18197
TLL1	0.535435	59961	1.656
TMEM108	0.270074	34577	3.31775
TMEM119	0.0151131	155	54.54
TMEM132D	0.00615134	178	52.6318
TNC	0.0770796	46397	1.40733
TOP2A	0.005272	184	54.237
TRPC3	0.00980715	517	16.5744
TRPM3	0.132276	61139	1.92212
TULP1	0.0137179	3625	12.6336
ZFHX3	0.0906943	24012	3.61181

### Sheet: mc_295a1
Genes	Autocorrelation	Expression	NNN (pixel)
AIF1	0.0493578	5277	5.8581
AQP4	0.0287161	281	32.5273
ASTN1	0.252903	12162	4.87904
BMPR1B	0.00688081	156	46.1911
BOC	0.00408802	42	103.039
CA10	0.00294883	417	33.918
CCR7	0.00238511	8	183.268
CD14	0.0407599	7084	1.61525
CD163	0.0188028	3230	1.76726
CD19	0	60	92.6365
CD37	0.0369225	4098	3.93722
CD4	0.058415	14011	2.00931
CD44	0.0287765	1564	11.583
CD69	0.00185908	3	405.328
CD83	0.0450572	3992	8.94076
CFAP44	0.118371	2472	11.642
CNTN2	0.341218	101274	1.30918
CNTNAP5	0.0292284	1303	14.5327
COL1A2	0.134418	241019	0.552
CTLA4	0.00244305	52	5.0742
DCAF4	0.129134	8824	6.37195
DCN	0.206355	19266	2.00931
DDX31	0.495715	35756	2.92742
DIAPH3	0.114165	4041	3.56136
DRAXIN	0.362258	23403	3.29181
DSCAM	0.0251887	382	29.2589
EGFR	0.248444	31201	3.10116
EOMES	0.0133638	559	21.6818
EPHA5	0.0239531	577	21.509
EPHA8	0.0418523	1610	14.2039
ERBB4	0.141104	4410	8.3087
ESRRG	0.0718131	2636	11.4818
EZH2	0.372047	33410	2.71828
FCGR3A	0.0274733	514	9.12402
FOXJ1	0.00112363	32	98.1342
FOXP2	0.272689	16018	3.90567
FP 104	0.00415605	175	46.844
FP 111	0.00209792	12	251.474
FP 124	0.00312968	50	92.4122
FP 128	0.00244863	154	50.3057
FP 15	0.000876925	30	133.496
FP 23	0.0034835	3	493.492
FP 34	0	67	75.4986
FP 42	0.00143753	5	269.048
FP 49	0.00223189	15	168.661
FP 51	0.00146409	2	655.443
FP 63	0.00688498	147	54.2931
FP 65	0.0647196	967	17.1142
FP 66	0.00645275	45	72.9437
FP 7	0.00159248	4	618.745
FP 72	0.00179577	8	186.915
FP 75	0.00150114	4	290.393
FP 83	0.024457	1133	17.6689
FP 85	0.00224085	1	1627.99
FP 89	0.00296495	12	229.6
FP 9	0.00175263	1	353.97
FP 92	0.00167581	1	3.726
FP 97	0.0124566	815	21.9559
FP 99	0.00238702	2	391.639
GABRA5	0.0135633	310	32.6871
GFI1	0.00775143	98	66.7541
GFI1B	0.00381022	3	211.009
GLI1	0.218075	5550	5.84834
GLI2	0.571817	63672	1.97586
GLRA1	0.00369146	27	91.341
GPC5	0.0156005	731	22.8768
GRIA2	0.566553	312558	0.839421
GRIN2B	0.202118	8402	6.32094
GRM8	0.01166	368	26.868
HHIP	0.663596	45288	1.74558
HS6ST3	0.00122727	41	98.9745
IGDCC3	0.0019394	86	67.1652
IGF1	0.0391513	2511	9.58082
IGFBP7	0.0730193	19341	1.56129
IL4	0.0656965	921	18.4508
ITGAM	0.014751	1071	11.8848
KHDRBS2	0.00108639	21	179.844
LAMA2	0.0499879	8470	1.30918
LHX9	0.392405	3760	6.85222
LMX1A	0.00587932	438	28.6947
MEIS2	0.687309	115427	1.54289
MIR4435-2HG	0.0162411	446	25.3563
MKI67	0.238609	86239	0.828
MOG	0.00448542	47	104.153
MYC	0.0537574	1827	9.0303
MYCN	0.449387	30225	2.84494
NCAM1	0.67418	377950	0.839421
NCAM2	0.00887202	288	33.6449
NCKAP5	0.0330594	3385	10.0513
NNAT	0.488347	104264	1.60934
NPAS3	0.227308	2861	8.57379
NRXN3	0.312881	12613	3.83431
OLIG2	0.0820286	2796	10.0745
OTX2	0.00128918	21	133.496
PBX3	0.329321	33199	2.97261
PLEKHA7	0.0106128	403	29.6299
POU5F1B	0.00747333	24	96.4885
PRDM6	0.00385366	99	68.9716
PTCH1	0.78647	168825	1.11259
PTPRC	0.0420243	4001	2.97261
PTPRO	0.126937	5475	7.81256
QKI	0.527142	81584	1.97586
RBFOX3	0.482842	106614	1.67884
RIT2	0.0145416	123	45.6336
SEMA6A	0.324099	20185	3.32348
SLC35F3	0.364482	17982	3.76919
SRC	0.314994	18709	4.50565
SV2B	0.280109	8438	5.56296
TLL1	0.344779	19692	2.3133
TMEM108	0.380707	33748	3.0641
TMEM119	0.00245011	29	103.338
TMEM132D	0.00224406	54	108.434
TNC	0.162462	16470	2.79088
TOP2A	0.0519337	523	16.8088
TRPC3	0.0513092	794	19.5152
TRPM3	0.131191	7201	4.87904
TULP1	0.502804	17865	4.14
ZFHX3	0.100413	11473	3.67453

### Sheet: mc_295a2
Genes	Autocorrelation	Expression	NNN (pixel)
AIF1	0.0468814	4948	6.15455
AQP4	0.0066872	606	24.8047
ASTN1	0.0633426	21761	3.84919
BMPR1B	0.00209708	154	55.7702
BOC	0.00378276	35	126.101
CA10	0.00146492	389	33.0374
CCR7	0.0373645	15	2.5371
CD14	0.0217385	8299	1.2723
CD163	0.00958278	3108	1.4208
CD19	0.00196749	67	72.7829
CD37	0.0494762	2545	4.70011
CD4	0.0533611	12219	1.877
CD44	0.0531281	1238	12.8607
CD69	0.00179476	2	526.934
CD83	0.0226091	4543	9.35351
CFAP44	0.0231827	3339	10.5098
CNTN2	0.0897137	126633	1.4208
CNTNAP5	0.0105102	952	17.1919
COL1A2	0.118688	225435	0.552
CTLA4	0.0131559	38	8.09626
DCAF4	0.041274	8541	6.85153
DCN	0.0860759	17765	1.97586
DDX31	0.0573424	49609	2.65448
DIAPH3	0.0542333	4458	3.14688
DRAXIN	0.0738268	31656	3.21869
DSCAM	0.0378848	1707	13.2142
EGFR	0.0517607	28120	3.47475
EOMES	0.0236039	972	13.9475
EPHA5	0.00797282	659	24.5209
EPHA8	0.0263841	3684	8.90608
ERBB4	0.0183143	5666	8.39818
ESRRG	0.0220377	2004	14.3291
EZH2	0.0962345	39160	2.76
FCGR3A	0.0173254	269	17.0099
FOXJ1	0.00482306	61	93.6617
FOXP2	0.118569	12926	4.40304
FP 104	0.0017147	348	34.2661
FP 111	0.00290835	23	136.21
FP 124	0.0039892	49	90.9515
FP 128	0.00206662	152	51.985
FP 15	0.00239216	24	97.5952
FP 34	0.00167423	53	86.803
FP 39	0.00169861	3	504.779
FP 40	0.0048862	4	158.483
FP 42	0.00128216	6	169.411
FP 49	0.0014915	19	175.779
FP 51	0.00213627	4	233.84
FP 63	0.00314412	224	44.8097
FP 65	0.0232792	692	22.0802
FP 66	0.00158447	44	88.622
FP 7	0.000932385	6	543.126
FP 72	0.00160132	8	269.745
FP 75	0.0017823	2	1030.57
FP 83	0.0142429	1506	15.0897
FP 85	0.00205575	2	405.028
FP 89	0.00327876	5	309.925
FP 9	0.00168738	3	372.83
FP 92	0.00129002	6	460.404
FP 97	0.00788527	499	28.6113
FP 99	0.00128256	6	372.601
GABRA5	0.028049	719	18.4099
GFI1	0.000835589	107	70.559
GFI1B	0.00291886	8	156.494
GLI1	0.1009	5691	5.92597
GLI2	0.168975	82130	1.81511
GLRA1	0.00212913	54	95.7455
GPC5	0.0331364	2670	5.96441
GRIA2	0.0761732	410783	0.839421
GRIN2B	0.0582659	12082	5.4958
GRM8	0.00941954	517	24.3573
HHIP	0.277034	40794	1.8566
HS6ST3	0.0014404	81	73.027
IGDCC3	0.00150419	126	65.6207
IGF1	0.0179114	1692	11.3643
IGFBP7	0.102587	27718	0.975807
IL4	0.00465608	855	22.9051
ITGAM	0.0147657	2022	9.80139
KHDRBS2	0.00279754	18	134.756
LAMA2	0.0319112	8582	1.242
LHX9	0.0765577	5343	7.18131
LMX1A	0.00563985	292	34.6721
MEIS2	0.138861	129829	1.56129
MIR4435-2HG	0.0207049	555	17.1042
MKI67	0.152259	80537	0.966
MOG	0.00111631	103	70.6928
MYC	0.0774643	5292	6.58363
MYCN	0.159744	24729	3.47475
NCAM1	0.113808	477576	0.828
NCAM2	0.00497013	376	32.027
NCKAP5	0.0108484	2530	12.1698
NNAT	0.131721	141946	1.44076
NPAS3	0.0794912	5579	6.44328
NRXN3	0.249307	31728	2.66522
OLIG2	0.0155259	2442	11.6445
OTX2	0.00084407	13	214.28
PBX3	0.119438	20078	4.416
PLEKHA7	0.0131943	601	24.8645
POU5F1B	0.00196548	91	68.9183
PRDM6	0.000632725	146	61.8874
PTCH1	0.208195	188717	1.242
PTPRC	0.0592455	2770	2.76345
PTPRO	0.0190269	6671	7.70085
QKI	0.206964	78255	2.18197
RALYL	0	1	1326.46
RBFOX3	0.202151	152866	1.4927
RIT2	0.0102031	554	23.2632
SEMA6A	0.0667389	19374	4.02336
SLC35F3	0.108726	18326	3.76034
SRC	0.0395942	28216	3.8959
SV2B	0.173012	20289	3.95413
TLL1	0.208238	62119	1.72914
TMEM108	0.0720063	38102	3.0641
TMEM119	0.00104702	47	96.2667
TMEM132D	0.00104887	78	73.2047
TNC	0.181441	57452	1.60934
TOP2A	0.0114326	561	17.735
TRPC3	0.0189531	1123	15.19
TRPM3	0.0539133	9447	4.41816
TULP1	0.0186725	9861	6.33298
ZFHX3	0.0911221	9509	3.9227

### Sheet: merscope_266
Genes	Autocorrelation	Expression	NNN (µm)
AIF1	0.0337215	23116	4.15888
APOD	0.0601514	996521	0.432036
ASTN1	0.119611	101184	2.90948
Blank-1	0.00624269	2728	26.4397
Blank-10	0.0105307	3347	22.7203
Blank-11	0.00962511	2744	25.3426
Blank-12	0.00712165	2925	25.1534
Blank-13	0.00401908	1805	32.0504
Blank-14	0.0436166	21316	7.54175
Blank-15	0.00451165	1485	36.6452
Blank-16	0.0049735	2374	28.376
Blank-17	0.012392	6952	14.9284
Blank-18	0.0156421	7316	14.4405
Blank-19	0.00705344	1518	36.2111
Blank-2	0.0115257	4046	20.6308
Blank-20	0.00569287	4955	19.1239
Blank-21	0.0384331	12001	10.3025
Blank-22	0.00548894	1481	37.2239
Blank-23	0.00678367	3809	22.3921
Blank-24	0.00415959	1492	37.5582
Blank-25	0.0145087	5887	16.0885
Blank-26	0.0130951	3422	22.3685
Blank-27	0.0270717	7130	9.60852
Blank-28	0.0316253	10537	8.12085
Blank-29	0.0114332	6249	16.4599
Blank-3	0.00676683	1870	30.5451
Blank-30	0.016805	12175	10.9284
Blank-31	0.0101621	5628	16.8021
Blank-32	0.00903816	4626	18.2844
Blank-33	0.00620606	2142	28.8643
Blank-34	0.0130709	6121	16.1286
Blank-35	0.0222981	4912	13.0549
Blank-36	0.0109141	4665	19.0981
Blank-37	0.00699059	3529	21.6722
Blank-38	0.00845122	3424	22.4311
Blank-39	0.0422866	25355	6.20804
Blank-4	0.00959931	3605	21.7259
Blank-40	0.00410397	1291	40.5343
Blank-5	0.0127979	5385	17.4975
Blank-6	0.00489999	1296	41.4196
Blank-7	0.0239512	7439	14.1816
Blank-8	0.0128432	5803	16.3976
Blank-9	0.016074	6125	15.5556
BMPR1B	0.0307646	31724	5.02622
BOC	0.871574	381526	0.995527
CA10	0.293827	281624	1.51999
CCR7	0.0170361	7079	14.3204
CD14	0.0286138	64722	1.89513
CD163	0.0335694	30106	1.91478
CD19	0.00488159	2228	28.572
CD37	0.0312534	14354	5.89357
CD4	0.0427215	51746	3.47786
CD44	0.105282	81876	2.50375
CD69	0.00953327	2419	27.6214
CD83	0.155264	45564	4.29423
CFAP44	0.0139541	7323	14.3659
CNTN2	0.175122	199551	1.6257
CNTNAP5	0.119398	139551	1.91111
COL1A2	0.089299	243044	0.627839
CTLA4	0.0284889	15523	6.94296
DCAF4	0.045036	28747	6.61465
DCN	0.132107	109488	1.24082
DDX31	0.0856736	69443	3.7944
DIAPH3	0.0319352	4944	15.5822
DRAXIN	0.112833	73337	2.76489
DSCAM	0.214689	80240	2.24269
EGFR	0.24935	91000	2.41037
EOMES	0.100682	16245	5.4709
EPHA5	0.0286883	3318	17.1687
EPHA8	0.0504928	15482	7.99512
ERBB4	0.0672062	42514	3.81487
ESRRG	0.281495	74416	2.97459
EZH2	0.328192	70079	2.99193
FCGR3A	0.00766446	4561	16.961
FOXJ1	0.0130627	6417	14.4241
FOXP2	0.47601	37571	3.70179
GABRA5	0.351256	130711	1.8859
GFI1	0.0101194	4156	16.165
GFI1B	0.00513227	2524	27.7693
GLI1	0.680783	45751	2.84101
GLI2	0.644941	65076	2.52148
GLRA1	0.0270866	5821	15.0942
GPC5	0.0234536	5227	16.9195
GRIA2	0.0988796	270076	1.66225
GRIN2B	0.131655	26468	4.77272
GRM8	0.0514525	14225	9.03028
HHIP	0.710914	54704	2.34514
HS6ST3	0.100622	24120	6.02241
IGDCC3	0.468587	53538	2.93041
IGF1	0.00821197	6325	13.83
IGFBP7	0.0762232	209376	0.645679
IL4	0.0101414	2285	27.5482
ITGAM	0.0197684	15136	4.6657
KHDRBS2	0.00879806	4452	19.7747
LAMA2	0.187206	299820	0.935093
LHX9	0.0292877	10901	11.3022
LMX1A	0.00921158	2847	24.2858
MEIS2	0.10584	60436	4.32925
MIR4435-2HG	0.102165	22914	5.84782
MKI67	0.176986	79053	1.22885
MOG	0.0103537	5159	18.4815
MYC	0.0458965	35670	4.99598
MYCN	0.818161	114261	2.01091
NCAM1	0.447738	949564	0.876017
NCAM2	0.0616396	20364	7.4738
NCKAP5	0.0307623	12688	10.2857
NNAT	0.185947	249055	1.36479
NPAS3	0.0238206	12299	7.14515
NRXN3	0.387668	435471	1.06488
OLIG2	0.0175489	19801	7.79105
OTX2	0.00681012	3494	22.0798
PBX3	0.0461737	30756	6.05082
PLEKHA7	0.0520753	6221	12.8952
POU5F1B	0.0214418	18944	7.86003
PRDM6	0.0295662	7985	11.7642
PTCH1	0.329844	53351	3.95382
PTPRC	0.0275757	14748	4.43171
PTPRO	0.0453642	17878	7.27386
QKI	0.0599679	103609	2.87568
RALYL	0.337984	264618	1.70547
RBFOX3	0.461844	176036	2.11188
RIT2	0.0469224	6370	12.6708
SEMA6A	0.294473	272897	1.72701
SLC35F3	0.0644437	17387	6.06327
SRC	0.0833475	26833	6.1311
SV2B	0.454988	553371	0.987735
TLL1	0.353785	157303	2.01297
TMEM108	0.512397	57476	3.28452
TMEM119	0.027562	13729	9.11353
TMEM132D	0.0165299	5266	17.8545
TNC	0.034518	22609	2.63877
TOP2A	0.212569	84340	1.07557
TRPC3	0.00682435	2150	29.9803
TRPM3	0.155384	43239	3.70121
TULP1	0.00695897	3499	22.4354
ZFHX3	0.087038	45328	4.01298

### Sheet: merscope_295
Genes	Autocorrelation	Expression	NNN (µm)
AIF1	0.0676538	14562	3.89478
AQP4	0.167187	59128	0.799343
ASTN1	0.151159	87630	3.55257
Blank-1	0.00667191	1344	35.7659
Blank-10	0.0206629	2418	25.268
Blank-11	0.0104123	1979	28.986
Blank-12	0.0119327	2863	23.5003
Blank-13	0.00579319	1302	36.0675
Blank-14	0.075106	10196	11.4149
Blank-15	0.00547148	1348	35.8579
Blank-16	0.0060484	2098	27.9764
Blank-17	0.0164911	4196	19.6103
Blank-18	0.0253125	5515	16.4565
Blank-19	0.0054177	1026	41.4523
Blank-2	0.00820015	1594	31.4855
Blank-20	0.0136342	3145	23.4209
Blank-21	0.0438584	6443	14.377
Blank-22	0.00559485	814	47.1182
Blank-23	0.0111435	3615	21.1032
Blank-24	0.00634424	1178	38.2467
Blank-25	0.0164053	3634	21.4047
Blank-26	0.0127522	2194	27.143
Blank-27	0.00753544	2032	27.2475
Blank-28	0.0108342	2998	22.654
Blank-29	0.0176493	4093	19.1976
Blank-3	0.00734372	1466	32.4004
Blank-30	0.0456881	5653	15.7711
Blank-31	0.0223025	3221	21.9596
Blank-32	0.0135966	2462	24.2145
Blank-33	0.00765631	963	41.6351
Blank-34	0.0199194	3475	21.1119
Blank-35	0.0183486	2961	20.8316
Blank-36	0.0168886	2698	23.2761
Blank-37	0.00551366	1832	30.3539
Blank-38	0.00815166	2486	24.7455
Blank-39	0.107618	13844	9.33504
Blank-4	0.0265993	3129	22.066
Blank-40	0.00526068	990	41.7745
Blank-5	0.00554693	2503	25.0379
Blank-6	0.00830056	960	41.083
Blank-7	0.0349655	3702	19.8328
Blank-8	0.0241857	4053	18.7561
Blank-9	0.0196573	4471	18.0955
BMPR1B	0.0423726	10663	8.55879
BOC	0.804242	498083	1.10537
CA10	0.515723	146352	1.98827
CCR7	0.0264583	4863	16.4469
CD14	0.0226012	42695	2.67608
CD163	0.0334855	10744	2.04532
CD19	0.0159293	2176	25.4879
CD37	0.0285707	6658	9.96431
CD4	0.0767327	35598	3.78217
CD44	0.0457053	17413	6.38494
CD69	0.00912688	1967	28.3328
CD83	0.0233374	16879	8.3604
CFAP44	0.043007	7178	13.5606
CNTN2	0.275458	312025	1.40113
CNTNAP5	0.129356	40260	4.24199
COL1A2	0.19073	436498	0.489477
CTLA4	0.0238967	4923	8.10801
DCAF4	0.0215612	14939	9.99658
DCN	0.192903	63965	1.36699
DDX31	0.138407	54621	4.93161
DIAPH3	0.0371359	4962	14.7754
DRAXIN	0.182004	47589	3.72503
DSCAM	0.150743	61426	3.89454
EGFR	0.196462	105789	2.40206
EOMES	0.0890111	21413	6.14169
EPHA5	0.013336	2301	22.8324
EPHA8	0.0314858	7101	11.3033
ERBB4	0.414528	175328	2.08409
ESRRG	0.144419	24280	6.49407
EZH2	0.361965	126817	2.56391
FCGR3A	0.0163819	3767	14.5826
FOXJ1	0.062866	5777	11.7422
FOXP2	0.347335	64005	3.82894
GABRA5	0.104582	7246	8.96019
GFI1	0.0192724	2285	24.8496
GFI1B	0.00814861	2329	27.7748
GLI1	0.181995	22984	5.55537
GLI2	0.497907	73744	3.03948
GLRA1	0.0138247	2856	23.0753
GPC5	0.00752405	1909	28.9953
GRIA2	0.593425	351226	1.49452
GRIN2B	0.168425	67074	3.63807
GRM8	0.0130713	3906	19.8831
HHIP	0.267647	38054	3.81047
HS6ST3	0.0591003	11165	10.2451
IGDCC3	0.30536	82469	3.12434
IGF1	0.0387174	7532	10.0621
IGFBP7	0.0295802	79551	0.680745
IL4	0.0117168	2425	25.6585
ITGAM	0.0253466	9899	6.1355
KHDRBS2	0.185166	15118	6.25088
LAMA2	0.290482	131497	1.31188
LHX9	0.0336418	5062	16.4814
LMX1A	0.00683507	1801	31.6939
MEIS2	0.193271	102950	3.40669
MIR4435-2HG	0.0382833	7115	12.1545
MKI67	0.214938	176078	1.11773
MOG	0.0176184	4657	17.3663
MYC	0.109931	38713	4.56428
MYCN	0.802266	197575	1.82033
NCAM1	0.550413	836155	1.04572
NCAM2	0.0655428	9703	10.0864
NCKAP5	0.0430018	10388	11.334
NNAT	0.382802	226501	1.94827
NPAS3	0.0519171	6431	10.8181
NRXN3	0.765508	317192	1.17324
OLIG2	0.0340496	16207	6.21086
OTX2	0.00778654	1769	28.5656
PBX3	0.336145	79996	3.57626
PLEKHA7	0.0987628	10889	9.3735
POU5F1B	0.0134852	5010	15.9071
PRDM6	0.0116398	3959	20.8525
PTCH1	0.055769	40716	5.75216
PTPRC	0.0346167	6098	10.6926
PTPRO	0.0334424	15366	9.20484
QKI	0.121784	40931	4.20251
RALYL	0.221519	76064	3.80367
RBFOX3	0.526956	183670	2.10032
RIT2	0.123824	5130	12.5136
SEMA6A	0.454552	326084	1.51771
SLC35F3	0.10131	40941	4.82221
SRC	0.0838661	48408	5.28923
SV2B	0.526195	342007	1.33401
TLL1	0.372725	86445	2.93738
TMEM108	0.0826993	36289	5.32563
TMEM119	0.0446993	12622	8.26485
TMEM132D	0.0154098	3688	20.7287
TNC	0.0374053	11877	5.9343
TOP2A	0.237045	198869	0.975213
TRPC3	0.0200508	2484	22.9398
TRPM3	0.0591003	11113	9.82882
TULP1	0.00997536	1517	32.6626
ZFHX3	0.151964	26426	5.52394

### Sheet: xenium_266
Genes	Autocorrelation	Expression	NNN (µm)
AIF1	0.05151	72640	3.38051
AQP4	0.145007	216964	2.09817
ASTN1	0.0428587	133954	4.00671
BMPR1B	0.0631333	89490	4.64909
BOC	0.451922	299266	1.80131
CA10	0.259745	529289	1.95017
CCR7	0.0565527	49429	10.718
CD14	0.029906	28785	4.94196
CD163	0.0561768	142973	1.71235
CD19	0.0158695	1855	52.1401
CD37	0.0141627	4663	21.7647
CD4	0.065566	111278	2.43938
CD44	0.132048	185771	3.51145
CD69	0.00939861	1896	36.3106
CD83	0.0727565	45960	7.76822
CFAP44	0.0202001	64968	6.00707
CNTN2	0.198138	234890	2.63493
CNTNAP5	0.0709043	147214	2.92114
COL1A2	0.0755472	526671	1.13504
CTLA4	0.0351383	11935	3.59102
DCAF4	0.0176497	34900	10.0892
DCN	0.102232	810980	1.13178
DDX31	0.0293947	104694	4.82699
DIAPH3	0.0451946	16230	3.8916
DRAXIN	0.0662875	77100	3.52846
DSCAM	0.0979942	60643	6.43595
EGFR	0.114432	98913	3.44457
EOMES	0.0663631	88086	6.54397
EPHA5	0.135297	18667	7.39671
EPHA8	0.0118678	6110	21.0657
ERBB4	0.0188452	19284	9.5954
ESRRG	0.261353	109979	4.43976
EZH2	0.0604299	104308	4.25969
FCGR3A	0.0195911	9969	8.4843
FOXJ1	0.00594105	1917	49.0412
FOXP2	0.254136	61333	3.75526
GABRA5	0.29894	227800	2.77011
GFI1	0.0306101	8420	19.1957
GFI1B	0.00278537	1125	67.3282
GLI1	0.223312	31471	4.75988
GLI2	0.351687	112057	2.62018
GLRA1	0.0842715	25851	7.3847
GPC5	0.047316	8227	16.5865
GRIA2	0.0652629	727364	1.66493
GRIN2B	0.0609938	14623	10.1398
GRM8	0.0981496	48900	6.84165
HHIP	1	118734	1.95768
HS6ST3	0.242007	47740	4.29808
IGDCC3	0.0926757	32629	6.18329
IGF1	0.0199677	22321	8.28316
IGFBP7	0.130678	349587	1.36311
IL4	0.00284937	1356	65.9242
ITGAM	0.0374739	28780	4.19231
KHDRBS2	0.0138944	4121	30.8704
LAMA2	0.094226	328791	1.7056
LHX9	0.00301893	772	88.0325
LMX1A	0.00269942	1050	75.1999
MEIS2	0.0287321	110944	4.9102
MIR4435-2HG	0.309882	110441	3.99871
MKI67	0.0581767	41779	2.56907
MOG	0.00840382	1889	33.4085
MYC	0.0403326	36313	8.12914
MYCN	0.463528	87241	3.30976
NCAM1	0.153333	1085606	1.51595
NCAM2	0.0821121	108991	4.89924
NCKAP5	0.0368414	15868	14.2539
NNAT	0.283791	236322	2.66117
NPAS3	0.0584752	23886	8.06005
NRXN3	0.448279	966479	1.40747
OLIG2	0.0422022	11413	7.95014
OTX2	0.0450459	17850	10.6639
PBX3	0.0113022	20973	13.2164
PLEKHA7	0.0213341	15470	11.8894
POU5F1B	0.0175203	71994	8.16199
PRDM6	0.0351941	8532	16.2331
PTCH1	0.294866	112642	4.50488
PTPRC	0.0411818	43716	2.32246
PTPRO	0.233463	365575	2.09255
QKI	0.287166	911934	1.85413
RALYL	0.239979	141948	4.0958
RBFOX3	0.415839	654036	1.84967
RIT2	0.0213966	7268	17.2905
SEMA6A	0.0627788	462195	2.16975
SLC35F3	0.0289949	16476	9.44177
SRC	0.0595772	42270	8.02253
SV2B	0.518447	1616156	1.2287
TLL1	0.362796	454956	1.81166
TMEM108	0.193818	56072	5.24235
TMEM119	0.0269741	8573	11.5001
TMEM132D	0.00888695	6313	29.1114
TNC	0.03606	69613	3.12455
TOP2A	0.0781738	58371	1.83391
TRPC3	0.0109154	3150	26.2865
TRPM3	0.306261	209127	2.124
TULP1	0.0209711	12690	18.7081
UnassignedCodeword-0001	0.00246599	339	125.13
UnassignedCodeword-0005	0.00250575	347	121.441
UnassignedCodeword-0007	0.00240411	543	99.8245
UnassignedCodeword-0009	0.00296413	668	79.462
UnassignedCodeword-0012	0.0162065	3748	14.3821
UnassignedCodeword-0013	0.00249541	139	214.481
UnassignedCodeword-0015	0.00274381	607	92.2486
UnassignedCodeword-0020	0.00271554	535	100.919
UnassignedCodeword-0021	0.0028103	616	87.4299
UnassignedCodeword-0023	0.00251098	349	115.968
UnassignedCodeword-0024	0.00266839	553	98.1108
UnassignedCodeword-0027	0.00349218	467	91.6136
UnassignedCodeword-0028	0.00375577	1497	57.7077
UnassignedCodeword-0031	0.0125737	3936	31.9498
UnassignedCodeword-0036	0.0024446	579	84.7751
UnassignedCodeword-0039	0.00279784	734	79.9297
UnassignedCodeword-0041	0.00331244	556	83.9018
UnassignedCodeword-0043	0.00235098	929	56.0092
UnassignedCodeword-0044	0.00243285	444	101.801
UnassignedCodeword-0045	0.00208307	461	109.784
UnassignedCodeword-0054	0.00362793	1144	62.7052
UnassignedCodeword-0055	0.00263181	816	80.4938
UnassignedCodeword-0056	0.00284596	538	92.241
UnassignedCodeword-0058	0.00344534	920	76.4458
UnassignedCodeword-0059	0.00239297	788	68.436
UnassignedCodeword-0062	0.0024213	195	172.473
UnassignedCodeword-0063	0.00247117	262	141.548
UnassignedCodeword-0066	0.0022315	224	141.148
UnassignedCodeword-0067	0.0025968	441	101.464
UnassignedCodeword-0068	0.0025659	556	98.9956
UnassignedCodeword-0071	0.00235582	323	126.565
UnassignedCodeword-0075	0.00259738	457	116.225
UnassignedCodeword-0078	0.0028112	973	72.0943
UnassignedCodeword-0079	0.00218113	670	82.6181
UnassignedCodeword-0080	0.00262203	485	104.185
UnassignedCodeword-0086	0.00216277	295	150.988
UnassignedCodeword-0093	0.00258347	482	96.5088
UnassignedCodeword-0095	0.00227206	753	70.3244
UnassignedCodeword-0097	0.00263761	1452	56.2002
UnassignedCodeword-0098	0.0026048	646	88.7222
UnassignedCodeword-0100	0.00250722	853	63.5253
UnassignedCodeword-0103	0.00285448	873	69.9522
UnassignedCodeword-0109	0.00243496	910	72.1664
UnassignedCodeword-0116	0.002449	612	89.6797
UnassignedCodeword-0117	0.00235179	317	119.37
UnassignedCodeword-0118	0.00247885	176	159.711
UnassignedCodeword-0124	0.00261166	825	76.1992
UnassignedCodeword-0127	0.00290061	737	85.9858
UnassignedCodeword-0128	0.00246424	492	104.144
UnassignedCodeword-0129	0.0022893	860	77.6418
UnassignedCodeword-0136	0.00295192	1070	66.8023
UnassignedCodeword-0139	0.0020247	895	73.7774
UnassignedCodeword-0140	0.00297844	570	80.6108
UnassignedCodeword-0143	0.00626034	946	70.865
UnassignedCodeword-0146	0.00238588	203	144.631
UnassignedCodeword-0150	0.00278841	1080	68.6924
UnassignedCodeword-0153	0.0023425	283	123.509
UnassignedCodeword-0156	0.00259033	505	101.272
UnassignedCodeword-0161	0.00292284	851	73.9637
UnassignedCodeword-0164	0.00300413	464	104.645
UnassignedCodeword-0167	0.00233143	558	95.5261
UnassignedCodeword-0169	0.00335704	224	164.916
UnassignedCodeword-0172	0.00252798	519	102.85
UnassignedCodeword-0173	0.0023572	303	122.865
UnassignedCodeword-0179	0.00264145	1568	50.8706
UnassignedCodeword-0185	0.00279415	953	71.6251
UnassignedCodeword-0190	0.0030832	824	74.1793
UnassignedCodeword-0192	0.00422323	1301	53.7351
UnassignedCodeword-0194	0.00226659	557	93.6715
UnassignedCodeword-0195	0.00236683	511	96.1499
UnassignedCodeword-0205	0.00214042	292	129.166
UnassignedCodeword-0208	0.00244107	350	123.278
UnassignedCodeword-0209	0.0021691	367	113.251
UnassignedCodeword-0213	0.00222446	823	77.5869
UnassignedCodeword-0217	0.00237292	491	114.293
UnassignedCodeword-0224	0.00226978	472	108.888
UnassignedCodeword-0225	0.00262124	173	166.755
UnassignedCodeword-0231	0.00244937	478	103.955
UnassignedCodeword-0233	0.00261743	509	94.7805
UnassignedCodeword-0235	0.00238902	269	139.607
UnassignedCodeword-0236	0.0023404	553	86.1413
UnassignedCodeword-0238	0.00255323	418	111.349
UnassignedCodeword-0245	0.00257876	469	101.606
UnassignedCodeword-0247	0.00250458	438	107.824
UnassignedCodeword-0251	0.00281348	789	75.8473
UnassignedCodeword-0252	0.00215933	200	140.664
UnassignedCodeword-0254	0.00232884	278	174.626
UnassignedCodeword-0260	0.00227127	336	122.532
UnassignedCodeword-0272	0.00374879	222	145.064
UnassignedCodeword-0274	0.00273852	739	82.6872
UnassignedCodeword-0277	0.00282351	895	70.9779
UnassignedCodeword-0281	0.00298432	813	69.7509
UnassignedCodeword-0290	0.0188576	10846	19.7158
UnassignedCodeword-0291	0.00299582	189	166.732
UnassignedCodeword-0293	0.00723326	1679	52.7669
UnassignedCodeword-0295	0.00236509	580	95.9237
UnassignedCodeword-0314	0.00231564	338	122.51
UnassignedCodeword-0317	0.00578267	1499	54.6044
UnassignedCodeword-0321	0.0146017	4038	18.2683
UnassignedCodeword-0345	0.00294591	595	93.8868
UnassignedCodeword-0346	0.00284265	243	135.651
UnassignedCodeword-0366	0.00310607	710	87.257
UnassignedCodeword-0368	0.0073718	1485	45.2906
UnassignedCodeword-0370	0.00758765	8688	22.0612
UnassignedCodeword-0376	0.0059793	1289	60.8839
UnassignedCodeword-0381	0.00340465	1154	63.293
UnassignedCodeword-0393	0.00257794	429	110.085
UnassignedCodeword-0401	0.00257951	316	118.143
UnassignedCodeword-0404	0.00313518	774	71.2153
UnassignedCodeword-0405	0.00246254	164	202.387
UnassignedCodeword-0406	0.00218781	1028	68.4318
UnassignedCodeword-0411	0.00212611	522	106.475
UnassignedCodeword-0412	0.00251683	381	108.822
UnassignedCodeword-0414	0.00237565	461	106.153
UnassignedCodeword-0419	0.00251971	474	99.3101
UnassignedCodeword-0420	0.0024125	354	109.553
UnassignedCodeword-0429	0.00269584	815	74.5411
UnassignedCodeword-0432	0.00248313	544	94.5868
UnassignedCodeword-0436	0.0021769	352	114.594
UnassignedCodeword-0445	0.00233129	486	99.8923
UnassignedCodeword-0448	0.0034274	765	78.7336
UnassignedCodeword-0452	0.00236845	486	95.9185
UnassignedCodeword-0453	0.00255954	479	92.1515
UnassignedCodeword-0460	0.00249458	232	155.213
UnassignedCodeword-0471	0.00277473	936	69.6557
UnassignedCodeword-0478	0.00244062	298	138.702
UnassignedCodeword-0480	0.00235355	451	108.804
UnassignedCodeword-0484	0.00225773	516	109.732
ZFHX3	0.0462419	36879	7.04985

### Sheet: xenium_295
Genes	Autocorrelation	Expression	NNN (µm)
AIF1	0.0532184	49035	4.04581
AQP4	0.0593877	95370	2.91899
ASTN1	0.0483845	185714	3.58181
BMPR1B	0.0165176	17933	11.7489
BOC	0.345018	370932	1.74435
CA10	0.170942	364446	2.20984
CCR7	0.0393915	62594	8.47274
CD14	0.0126786	13622	9.9413
CD163	0.0384819	67914	2.14988
CD19	0.00395971	3114	35.2563
CD37	0.00779707	2952	26.7083
CD4	0.0705842	84897	2.63357
CD44	0.061953	79432	5.0765
CD69	0.0100727	3801	19.7863
CD83	0.018641	45924	7.54109
CFAP44	0.0226025	70034	6.01802
CNTN2	0.136411	292566	2.63115
CNTNAP5	0.0709293	446600	1.86254
COL1A2	0.219842	372859	1.20715
CTLA4	0.0254961	17083	13.2325
DCAF4	0.0197431	38807	8.7797
DCN	0.271737	571558	1.26556
DDX31	0.0719643	228178	3.28187
DIAPH3	0.0792016	32594	4.21905
DRAXIN	0.0904465	256306	2.89793
DSCAM	0.0210222	83948	5.55251
EGFR	0.205782	295273	2.4046
EOMES	0.0485046	69841	6.94176
EPHA5	0.0519946	6306	14.582
EPHA8	0.00857609	5424	25.005
ERBB4	0.0810557	233521	2.9879
ESRRG	0.0273896	56418	6.6515
EZH2	0.109363	300231	2.67985
FCGR3A	0.0196049	12801	8.44309
FOXJ1	0.00264569	1416	50.539
FOXP2	0.164421	89659	3.98057
GABRA5	0.0174002	17454	15.2348
GFI1	0.00591204	3973	30.066
GFI1B	0.00328995	2198	42.5666
GLI1	0.104594	29526	5.92871
GLI2	0.32729	256506	2.17086
GLRA1	0.0328167	11366	12.7385
GPC5	0.0333593	12505	14.4874
GRIA2	0.0935329	1018082	1.54752
GRIN2B	0.0475816	91718	4.67008
GRM8	0.0249044	36852	7.33983
HHIP	0.394345	337175	1.6662
HS6ST3	0.013549	4833	23.0479
IGDCC3	0.0550628	52888	6.51641
IGF1	0.0360253	27932	8.55709
IGFBP7	0.121432	232509	1.44773
IL4	0.00384451	2574	37.2034
ITGAM	0.0225472	18728	8.1449
KHDRBS2	0.00370987	2269	40.5808
LAMA2	0.159842	158688	1.70251
LHX9	0.00339306	1219	58.0829
LMX1A	0.00302572	1827	46.3128
MEIS2	0.127188	394522	2.4098
MIR4435-2HG	0.0358146	36231	7.69996
MKI67	0.127462	107926	2.42548
MOG	0.00364901	2949	36.1183
MYC	0.0678072	61304	5.31417
MYCN	0.392337	529766	1.79549
NCAM1	0.18007	1922873	1.24955
NCAM2	0.0921088	152488	3.44081
NCKAP5	0.0750644	58893	5.2384
NNAT	0.107249	285011	2.78357
NPAS3	0.0204176	11990	14.4879
NRXN3	0.313782	634632	1.50005
OLIG2	0.0454722	30961	8.40906
OTX2	0.0672042	88233	4.65588
PBX3	0.17806	305963	2.64141
PLEKHA7	0.0321423	17538	10.4226
POU5F1B	0.0186914	109533	6.26302
PRDM6	0.00356139	3582	31.149
PTCH1	0.242575	457018	2.15294
PTPRC	0.0302154	27582	2.70717
PTPRO	0.0923834	338714	2.52963
QKI	0.177558	724351	1.89078
RALYL	0.0648509	21410	9.52764
RBFOX3	0.275578	560094	1.87765
RIT2	0.00853326	8796	16.7995
SEMA6A	0.135459	939856	1.63621
SLC35F3	0.111709	118383	3.57444
SRC	0.0321218	118251	4.85531
SV2B	0.246355	1038736	1.46564
TLL1	0.231416	422622	2.0459
TMEM108	0.199053	168615	3.27194
TMEM119	0.00890988	6087	22.3863
TMEM132D	0.019712	11043	18.3014
TNC	0.0217255	45577	5.18816
TOP2A	0.157791	159327	1.83824
TRPC3	0.00665915	3781	25.1691
TRPM3	0.13344	78239	2.91961
TULP1	0.0117012	25579	11.5711
UnassignedCodeword-0001	0.00234095	339	109.936
UnassignedCodeword-0005	0.00261697	338	99.7795
UnassignedCodeword-0007	0.0026508	417	91.0056
UnassignedCodeword-0009	0.00334421	384	87.0209
UnassignedCodeword-0012	0.0230978	4951	6.22597
UnassignedCodeword-0013	0.00236576	137	171.881
UnassignedCodeword-0015	0.00242325	339	109.045
UnassignedCodeword-0020	0.00253405	631	76.0111
UnassignedCodeword-0021	0.00311122	475	89.2573
UnassignedCodeword-0023	0.00228409	438	101.992
UnassignedCodeword-0024	0.00259454	743	67.1103
UnassignedCodeword-0027	0.00232879	406	90.5888
UnassignedCodeword-0028	0.00253484	1064	60.1636
UnassignedCodeword-0031	0.00376746	1476	46.7254
UnassignedCodeword-0036	0.00276164	948	60.6393
UnassignedCodeword-0039	0.00231644	593	73.7714
UnassignedCodeword-0041	0.00272627	680	71.8511
UnassignedCodeword-0043	0.00272761	641	48.8094
UnassignedCodeword-0044	0.0024257	463	87.5706
UnassignedCodeword-0045	0.0024591	319	103.881
UnassignedCodeword-0054	0.00278635	1091	59.5223
UnassignedCodeword-0055	0.00222825	781	68.0111
UnassignedCodeword-0056	0.00241292	863	63.135
UnassignedCodeword-0058	0.0030533	717	69.691
UnassignedCodeword-0059	0.00317698	480	79.4855
UnassignedCodeword-0062	0.00232863	206	132.465
UnassignedCodeword-0063	0.00238103	309	124.118
UnassignedCodeword-0066	0.00278997	255	116.713
UnassignedCodeword-0067	0.00249654	449	95.4859
UnassignedCodeword-0068	0.00237863	552	80.7873
UnassignedCodeword-0071	0.00266778	204	140.516
UnassignedCodeword-0075	0.0026705	684	74.8652
UnassignedCodeword-0078	0.00238961	629	75.4741
UnassignedCodeword-0079	0.00253357	605	78.2017
UnassignedCodeword-0080	0.0029144	313	97.7845
UnassignedCodeword-0086	0.00237193	321	111.199
UnassignedCodeword-0093	0.00229352	193	147.291
UnassignedCodeword-0095	0.00254239	823	69.2538
UnassignedCodeword-0097	0.00233353	1010	61.8023
UnassignedCodeword-0098	0.00237041	487	82.6659
UnassignedCodeword-0100	0.00587295	2915	24.8061
UnassignedCodeword-0103	0.00247088	485	90.7501
UnassignedCodeword-0109	0.00280006	580	80.7695
UnassignedCodeword-0116	0.00248097	529	78.0241
UnassignedCodeword-0117	0.00246899	327	98.0576
UnassignedCodeword-0118	0.00249033	203	127.594
UnassignedCodeword-0124	0.00249673	1311	54.4702
UnassignedCodeword-0127	0.00234837	584	77.7515
UnassignedCodeword-0128	0.002424	708	72.1515
UnassignedCodeword-0129	0.00242506	679	75.1858
UnassignedCodeword-0136	0.00231986	406	101.347
UnassignedCodeword-0139	0.00226827	573	77.6457
UnassignedCodeword-0140	0.00274977	442	85.0143
UnassignedCodeword-0143	0.00506099	876	53.8549
UnassignedCodeword-0146	0.00233537	279	116.378
UnassignedCodeword-0150	0.00245284	1009	58.1869
UnassignedCodeword-0153	0.00242455	311	115.783
UnassignedCodeword-0156	0.00242918	274	122.783
UnassignedCodeword-0161	0.00256063	765	67.8997
UnassignedCodeword-0164	0.00261406	351	104.9
UnassignedCodeword-0167	0.00229341	571	79.7827
UnassignedCodeword-0169	0.0027532	830	69.4954
UnassignedCodeword-0172	0.00216865	476	84.1152
UnassignedCodeword-0173	0.00250952	300	107.835
UnassignedCodeword-0179	0.00252812	1166	51.508
UnassignedCodeword-0185	0.00288771	916	58.877
UnassignedCodeword-0190	0.00249378	872	63.9046
UnassignedCodeword-0192	0.00227587	572	78.2422
UnassignedCodeword-0194	0.00291105	313	98.0514
UnassignedCodeword-0195	0.00228039	383	99.6341
UnassignedCodeword-0205	0.00229628	260	129.787
UnassignedCodeword-0208	0.00227577	280	119.254
UnassignedCodeword-0209	0.00267365	398	92.473
UnassignedCodeword-0213	0.00291084	577	70.4116
UnassignedCodeword-0217	0.00265476	466	101.646
UnassignedCodeword-0224	0.00244661	365	80.2613
UnassignedCodeword-0225	0.00254595	153	151.406
UnassignedCodeword-0231	0.00308286	719	68.9113
UnassignedCodeword-0233	0.00255834	795	62.4632
UnassignedCodeword-0235	0.00230593	365	101.119
UnassignedCodeword-0236	0.00272385	356	106.846
UnassignedCodeword-0238	0.00253081	273	122.296
UnassignedCodeword-0245	0.00267316	600	83.2929
UnassignedCodeword-0247	0.00289758	260	112.132
UnassignedCodeword-0251	0.00307507	890	64.6045
UnassignedCodeword-0252	0.00434196	1173	52.3507
UnassignedCodeword-0254	0.00292982	464	91.4924
UnassignedCodeword-0260	0.00269178	306	104.667
UnassignedCodeword-0272	0.00332239	495	85.1381
UnassignedCodeword-0274	0.00266549	801	71.6835
UnassignedCodeword-0277	0.00299043	321	103.077
UnassignedCodeword-0281	0.00284039	967	56.101
UnassignedCodeword-0290	0.00408327	7369	21.5875
UnassignedCodeword-0291	0.00270416	209	138.054
UnassignedCodeword-0293	0.00284216	521	82.5912
UnassignedCodeword-0295	0.00294697	655	68.6455
UnassignedCodeword-0314	0.00240206	181	135.082
UnassignedCodeword-0317	0.00394617	1185	49.4822
UnassignedCodeword-0321	0.0379066	6073	7.42116
UnassignedCodeword-0345	0.002734	444	99.9266
UnassignedCodeword-0346	0.00253309	539	85.9899
UnassignedCodeword-0366	0.0024831	579	82.516
UnassignedCodeword-0368	0.00331984	676	70.5632
UnassignedCodeword-0370	0.00372353	5086	26.0089
UnassignedCodeword-0376	0.00308895	870	64.3735
UnassignedCodeword-0381	0.0023431	1485	48.3944
UnassignedCodeword-0393	0.00238794	395	90.7225
UnassignedCodeword-0401	0.00624641	1298	47.4232
UnassignedCodeword-0404	0.00345729	667	61.7497
UnassignedCodeword-0405	0.00247287	372	103.423
UnassignedCodeword-0406	0.00249532	796	65.1296
UnassignedCodeword-0411	0.00274128	1051	57.9541
UnassignedCodeword-0412	0.00227871	529	87.2457
UnassignedCodeword-0414	0.00254695	528	83.9232
UnassignedCodeword-0419	0.00266068	374	102.759
UnassignedCodeword-0420	0.00252047	369	93.9702
UnassignedCodeword-0429	0.00267817	607	77.7178
UnassignedCodeword-0432	0.00253584	413	99.6035
UnassignedCodeword-0436	0.00240127	520	89.5029
UnassignedCodeword-0445	0.00258993	482	89.148
UnassignedCodeword-0448	0.00273946	524	82.1292
UnassignedCodeword-0452	0.00266447	696	72.8231
UnassignedCodeword-0453	0.00470401	515	77.2637
UnassignedCodeword-0460	0.00265803	259	117.949
UnassignedCodeword-0471	0.00276947	602	77.8606
UnassignedCodeword-0478	0.00222378	202	142.253
UnassignedCodeword-0480	0.00258635	379	88.8555
UnassignedCodeword-0484	0.00264008	356	104.113
ZFHX3	0.0585502	23697	7.82266
